# Active Transcriptome Remodeling and Epigenetic Adaptations Underlie Persistence in *Leishmania* parasites

**DOI:** 10.64898/2026.05.29.726936

**Authors:** Eyson Quiceno, Cristian Camilo Rodríguez-Almonacid, Khalid Omeir, Jacob Ancira, Caleb Phillips, Zemfira N. Karamysheva

## Abstract

Persistence - characterized by the transient ability of subpopulations of drug-susceptible parasites to survive exposure to drug - is a major driver of treatment failure and clinical relapses in leishmaniasis. Persisters are characterized by non-dividing or slow-growing state and increased drug tolerance. However, the molecular mechanisms governing formation of persisters remain poorly understood in *Leishmania* parasites. Here, we developed a model to explore persistence in *Leishmania mexicana*. Viable promastigote persister-like subpopulations were enriched using Ficoll density gradient centrifugation following lethal exposure to antimonial drugs that killed 80% of parasites. The surviving parasites exhibited delayed growth in drug-free medium that is characteristic for persisters, and significantly higher tolerance to drug upon rechallenge. Transcriptomic profiling across acute stress, drug-free recovery, and rechallenge phases revealed a global remodeling in persisters under all tested conditions. Induction phase in *Leishmania* persisters was characterized by downregulation of several biological processes and a robust upregulation of nucleolar pathways, supporting epitranscriptomic changes during formation of persisters. Upon drug removal, this profile rapidly reverted, initiating ribosomal biogenesis to exit latency and resume cellular proliferation. Resuscitation phase exhibited activated protein synthesis and upregulation in many biological processes associated with metabolic and mitochondrial functions. Furthermore, comparative analysis of drug responses in rechallenged drug-tolerant persisters and parental parasites exposed to the drug for the first time, revealed that persisters exhibit distinct drug response profiles compared to parental parasites by rapidly implementing a highly conserved, coordinated survival reprogramming, where 316 genes were uniquely downregulated, and 241 genes were upregulated. The distinct features of the drug response in rechallenged persister cells were characterized by the downregulation of mitochondrial function and protein synthesis machinery to induce a dormant, idling state, and the upregulation of drug-response and stress-tolerance genes to survive immediate toxicity. In contrast, parental parasites displayed a broad and disorganized drug response. Additionally, rechallenged persisters exhibited a distinct transcriptomic memory that transiently phenocopies stable genetic resistance. This pre-adapted state is characterized by the targeted upregulation of epigenetic modulators, heavy metal transporters, and catabolic enzymes to maintain viability. These findings demonstrate that drug persistence in *Leishmania* is not merely a metabolic collapse, but rather a sophisticated survival strategy involving active transcriptome remodeling, downregulation of translation and epigenetic adaptations. This transient state constitutes an initial evolutionary step toward permanent drug resistance and highlights new molecular vulnerabilities for therapeutic interventions aimed at preventing clinical relapse.

**Author summary:** The efficacy of leishmaniasis chemotherapy is often fails because *Leishmania* parasites survive the drugs by entering a dormant state, causing relapses in patients. In this study, however, we discovered that these parasites are not simply ‘quiescent’. On the contrary, they orchestrate a highly active survival response: they shut down energy-consuming functions while keeping their cellular alert mechanisms active. Remarkably, upon re-exposure to antileishmanial drugs, the parasites recall previous stress events and transiently activate defensive pathways characteristic of stable drug resistance. Understanding how *Leishmania* employs this temporary adaptive strategy provides critical targets for developing therapies designed to eradicate the infection and avert relapses.
