## Supplementary material for "Active Transcriptome Remodeling and Epigenetic Adaptations Underlie Persistence in *Leishmania* parasites": Source Data 1

### Sheet: 2A_GrowthCurve
	Parasites/mL
Hours	Parental			Persisters
0	250000	250000	250000	250000	250000	250000
12	380000	395000	387500	272500	272500	257500
24	1318750	1287500	1375000	900000	850000	843750
36	10625000	11750000	10000000	3750000	3125000	3375000
48	24000000	24500000	25000000	12750000	11125000	12125000
60	48125000	49375000	48125000	35000000	31250000	35000000
72	45000000	41250000	41250000	26250000	27500000	25000000
84	35625000	38125000	36875000	23750000	23125000	22500000
96	30625000	32500000	33125000	21875000	20625000	19375000

### Sheet: 2C_Parental
		Parental
		OD Values - 570 nm
		BR1				BR2				BR3
		Control	X1	X2	X3	Control	X1	X2	X3	Control	X1	X2	X3			Average
		0.554125	1.05412	-0.071875	-0.074875	0.571125	0.013125	0.005125	0.015125	0.512125	0.005125	0.016125	0.010125		Control-BR1	0.530875
			-0.099875	-0.105875	-0.099875		0.017125	0.017125	0.024125		0.019125	0.026125	0.005125		Control-BR2	0.578625
		0.552125	-0.075875	-0.080875	-0.070875	0.579125	-0.007875	0.020125	0.024125	0.467125	0.024125	0.013125	0.026125		Control-BR3	0.491625
		0.489125	0.081125	0.072125	0.051125		0.101125	0.136125	0.140125	0.488125	0.123125	0.095125	0.189125
		0.528125	0.231125	0.209125	0.214125	0.563125	0.258125	0.326125	0.348125	0.499125	0.399125	0.363125	0.344125
			0.537125	0.391125	0.416125	0.601125	0.280125	0.378125	0.400125		0.412125	0.407125	0.439125
	Average Viability
			BR1				BR2				BR3
	mM PAT		X1	X2	X3		X1	X2	X3		X1	X2	X3
	2			-13.539	-14.1041		2.47233	0.965387	2.84907		0.965387	3.03744	1.90723
	1		-18.8133	-19.9435	-18.8133		3.22581	3.22581	4.54438		3.60254	4.92112	0.965387
	0.5		-14.2924	-15.2343	-13.3506		-1.4834	3.79091	4.54438		4.54438	2.47233	4.92112
	0.25		15.2814	13.5861	9.63033		19.0487	25.6416	26.3951		23.1928	17.9185	35.6251
	0.125		43.5366	39.3925	40.3344		48.6226	61.4316	65.5757		75.1825	68.4012	64.8222
	0		101.177	73.6755	78.3847		52.7667	71.2267	75.3709		77.6313	76.6894	82.7172
	log(agonist) vs. normalized response -- Variable slope
	Best-fit values
	LogEC50	-0.9491	-0.8353	-0.7726
	HillSlope	-3.094	-2.315	-2.735
	EC50	0.1124	0.1461	0.1688
	95% CI (profile likelihood)
	LogEC50	-1,159 to -0,8559	-0,8757 to -0,7991	-0,8041 to -0,7417
	HillSlope	-infinity to -1,510	-2,856 to -1,867	-3,293 to -2,260
	EC50	0,06938 to 0,1393	0,1331 to 0,1588	0,1570 to 0,1813
	Goodness of Fit
	Degrees of Freedom	12	13	13
	R squared	0.6966	0.9621	0.9742
	Sum of Squares	2308	279.2	264.5
	Sy.x	13.87	4.634	4.51
	Number of points
	# of X values	15	15	15
	# Y values analyzed	14	15	15

### Sheet: 2C_Persisters
		Persisters
		OD Values - 570 nm
		BR1				BR2				BR3
		Control	X1	X2	X3	Control	X1	X2	X3	Control	X1	X2	X3			Average
			0.0505	0.0705	0.0585		0.0535	0.0595	0.0515	0.7085	0.0645	0.0525	0.0585		Control-BR1	0.63025
		0.6445	0.0885	0.0935	0.0825	0.6605	0.0865	0.0695	0.0755		0.0935	0.0785	0.1515		Control-BR2	0.6575
		0.5875	0.2105	0.1845	0.2235	0.6645	0.2095	0.2135	0.2095	0.6605	0.2375	0.2345	0.1945		Control-BR3	0.6805
		0.6065	0.4415	0.4665	0.4295		0.4735	0.4335	0.4345		0.4525	0.4705	0.4375
			0.6135	0.5205	0.5405	0.6345	0.5795	0.5445	0.5455	0.6725	0.6045	0.6135	0.5595
		0.6825	0.6175	0.5885	0.5075	0.6705	0.5405	0.6255	0.6025		0.6245	0.5845	0.5435
	Average Viability
			BR1				BR2				BR3
	mM PAT		X1	X2	X3		X1	X2	X3		X1	X2	X3
	2		8.01269	11.186	9.28203		8.48869	9.4407	8.17136		10.234	8.33003	9.28203
	1		14.042	14.8354	13.09		13.7247	11.0274	11.9794		14.8354	12.4554	24.0381
	0.5		33.3994	29.2741	35.4621		33.2408	33.8754	33.2408		37.6835	37.2075	30.8608
	0.25		70.0516	74.0182	68.1476		75.1289	68.7822	68.9409		71.7969	74.6529	69.4169
	0.125		97.3423	82.5863	85.7596		91.9476	86.3943	86.553		95.9143	97.3423	88.7743
	0		97.977	93.3756	80.5236		85.7596	99.2463	95.597		99.0877	92.741	86.2356
	log(agonist) vs. normalized response -- Variable slope
	Best-fit values
	LogEC50	-0.454	-0.4813	-0.4582
	HillSlope	-2.711	-2.409	-2.458
	EC50	0.3515	0.3302	0.3482
	95% CI (profile likelihood)
	LogEC50	-0,4789 to -0,4292	-0,5055 to -0,4572	-0,4868 to -0,4295
	HillSlope	-3,112 to -2,373	-2,722 to -2,142	-2,843 to -2,138
	EC50	0,3320 to 0,3722	0,3122 to 0,3490	0,3260 to 0,3720
	Goodness of Fit
	Degrees of Freedom	13	13	13
	R squared	0.9914	0.9919	0.989
	Sum of Squares	176.2	147.7	213.2
	Sy.x	3.682	3.371	4.05
	Number of points
	# of X values	15	15	15
